# Optimizing epitope conformational ensembles using *α*-synuclein cyclic peptide “glycindel” scaffolds: A customized immunogen method for generating oligomer-selective antibodies for Parkinson’s disease

**DOI:** 10.1101/2021.09.13.460126

**Authors:** Shawn C.C. Hsueh, Adekunle Aina, Andrei Yu. Roman, Neil R. Cashman, Xubiao Peng, Steven S. Plotkin

## Abstract

Effectively presenting epitopes on immunogens, in order to raise conformationally selective antibodies through active immunization, is a central problem in treating protein misfolding diseases, particularly neurodegenerative diseases such as Alzheimer’s disease or Parkinson’s disease. We seek to selectively target conformations enriched in toxic, oligomeric propagating species while sparing the healthy forms of the protein that are often more abundant. To this end, we computationally modelled scaffolded epitopes in cyclic peptides by inserting/deleting a variable number of flanking glycines (“glycindels”), to best mimic a misfolding-specific conformation of an epitope of *α*-synuclein enriched in the oligomer ensemble, as characterized by a region most readily disordered and solvent-exposed in a stressed, partially denatured protofibril. We screen and rank the cyclic peptide scaffolds of *α*-synuclein *in silico* based on their ensemble overlap properties with the fibril, oligomer-model, and isolated monomer ensembles. We present experimental data of seeded aggregation that supports nucleation rates consistent with computationally predicted cyclic peptide conformational similarity. We also introduce a method for screening against structured off-pathway targets in the human proteome, by selecting scaffolds with minimal conformational similarity between their epitope and the same solvent-exposed primary sequence in structured human proteins. Different cyclic peptide scaffolds with variable numbers of glycines are predicted computationally to have markedly different conformational ensembles. Ensemble comparison and overlap was quantified by the Jensen-Shannon Divergence, and a new measure introduced here—the embedding depth, which determines the extent to which a given ensemble is subsumed by another ensemble, and which may be a more useful measure in developing immunogens that confer conformational-selectivity to an antibody.

**Graphical TOC Entry:** 
