## Supplementary material for "Optimizing epitope conformational ensembles using *α*-synuclein cyclic peptide “glycindel” scaffolds: A customized immunogen method for generating oligomer-selective antibodies for Parkinson’s disease": Seeded aggregation ThT fluorescence data

### Sheet: Run 1
Time, h	p1	p2	p21	p37	p48	p45	only monomer
0.5	91080	91318	90767	90341	90951	90884	91322
1	90448	90979	91177	90898	91593	91405	91077
1.5	90453	91358	90881	89480	90536	91570	90912
2	90096	90756	90427	90011	90714	91490	90419
2.5	90173	90831	90195	89743	90512	90906	90684
3	89686	91238	90563	88503	90914	90130	90604
3.5	89865	90574	89810	90765	90061	90087	91244
4	89411	91170	89496	90874	90314	90609	90626
4.5	89702	90075	90180	90203	90380	90650	90800
5	89636	89937	89886	90144	90021	90048	90350
5.5	89341	89971	89639	89467	90506	90090	90287
6	89443	90052	90291	89245	90611	90179	90144
6.5	90179	89894	91042	90044	90238	90497	90654
7	88955	89393	90329	90181	90525	90423	90894
7.5	89350	90272	90008	89703	90732	89464	92050
8	89290	89822	90265	90861	90027	89352	90964
8.5	89479	89421	90404	91404	90149	90251	90980
9	89754	89876	90627	91694	89944	89790	91820
9.5	89910	89661	90699	91174	89574	89510	90823
10	89272	89920	90518	90495	90572	90424	90800
10.5	89391	89060	89850	90675	90879	90405	91530
11	89165	89798	90593	92358	90526	90596	91197
11.5	89817	89524	90326	92419	91478	89873	90535
12	89678	89914	90816	93158	89989	90342	90808
12.5	89004	90532	90618	93384	91260	90303	91040
13	90228	90216	90367	93161	90409	90678	92082
13.5	89660	90816	90765	93301	91221	91288	91443
14	89623	90400	90289	94261	90533	92108	92576
14.5	89436	90238	91762	93936	90614	93089	92239
15	89726	90854	91042	94278	90785	92743	93093
15.5	89706	92049	91145	94034	91211	93573	92948
16	90050	90883	90795	96044	90752	92723	93941
16.5	90237	92017	91416	95733	90637	94336	93638
17	91451	92829	90831	95966	91499	94950	93250
17.5	90872	92367	91335	95525	91069	95254	94611
18	91593	93070	91373	96541	91331	94598	94822
18.5	92940	93397	91340	97082	90800	96782	94778
19	92197	92886	91078	98376	91363	96938	95690
19.5	92014	93056	91391	97233	91180	95547	96203
20	92800	93441	90568	98444	91570	96379	95391
20.5	94480	93126	91764	97128	91130	96290	95795
21	95395	93474	92379	98307	91905	98173	95879
21.5	95620	93977	92103	97350	91508	98566	95542
22	95359	94361	91397	99263	92268	97495	95928
22.5	94892	94047	91763	98922	92919	97506	96080
23	94714	94169	92406	99684	92357	100246	96592
23.5	95628	94814	91473	99388	92946	102090	96017
24	95734	94020	91380	99116	93385	100784	96336
24.5	97049	93980	91832	99038	93735	99494	97263
25	97376	94602	92929	98856	93190	99288	97023
25.5	98250	94680	92476	98975	93179	100200	96907
26	97681	94392	93562	99591	92336	100085	98647
26.5	99078	94545	92907	101384	92909	101120	100395
27	99272	95034	93063	99889	93771	102179	101153
27.5	99161	95371	92662	100480	92960	102565	100069
28	99112	95250	92275	100544	93859	103580	101278
28.5	98784	95640	93449	101289	93179	103163	101254
29	98822	96158	94284	101979	94331	104146	101648
29.5	98649	96168	95553	101612	94163	104618	101854
30	99559	96237	95720	102067	93433	105136	101516
30.5	99540	96199	96214	102584	94450	105210	102497
31	99790	96218	95692	103153	93076	105900	102552
31.5	100164	97027	95442	102605	95155	106012	103277
32	99693	96406	96301	102747	94797	106230	103142
32.5	99827	97247	96095	103058	94360	106538	104033
33	100039	97048	94762	103549	94074	105698	104447
33.5	100756	97675	94251	104706	93663	107432	104475
34	100354	97567	95229	105391	94346	107721	105922
34.5	101147	98600	95710	105543	94516	107295	106649
35	101295	97585	95366	105814	93674	107096	106718
35.5	101121	97513	95422	107555	93616	107481	107084
36	101682	97978	95890	107171	94310	107187	107973
36.5	101105	98212	96068	108266	94774	108279	108448
37	102079	98537	95984	108391	95115	107999	109407
37.5	101912	97730	96579	108842	96083	108457	109773
38	102293	99520	97000	110015	96559	108819	110594
38.5	102794	99414	97577	111259	95618	109680	111395
39	102620	100283	97934	112857	96405	110504	111797
39.5	103001	100737	98613	113341	96911	110347	112367
40	104061	101428	98332	114936	96510	111098	113864
40.5	103979	101856	98948	115552	97844	111836	114570
41	104040	102163	98456	115687	96916	111962	115814
41.5	104242	102461	99440	115463	98377	112658	118006
42	104852	102322	98878	116161	98669	113175	118404
42.5	105739	103023	100269	116720	98578	113483	120201
43	106711	103921	99887	117329	98239	114351	122088
43.5	107678	103788	101218	119195	99831	114746	122895
44	108191	105012	101361	120888	99153	116782	128547
44.5	108838	105445	101709	122735	101116	117293	127265
45	109540	105975	102132	123638	101181	118400	126196
45.5	110836	106312	102956	126530	102097	119517	127240
46	110587	107180	102957	125973	101904	120845	128061
46.5	111105	108273	104323	129022	103984	122200	128504
47	110838	108454	104614	130408	104470	124947	128586
47.5	110711	109974	106020	132288	105191	125961	129674
48	111566	112137	107095	132819	105586	127388	131327
48.5	112645	112950	104983	134118	106567	127790	131962
49	113625	113672	104739	134453	107851	130211	132197
49.5	116431	114622	105144	133578	108408	131597	133196
50	118790	114734	105464	134049	109015	132959	133830
50.5	121769	115489	107184	134019	110793	135307	136952
51	123709	115566	107329	135269	112421	135581	136274
51.5	125599	115927	109075	137620	113830	137450	138260
52	127760	116401	108603	134656	115749	138523	141955
52.5	130507	116992	110373	134528	117375	139041	147526
53	130349	117839	111695	134558	118236	141474	149118
53.5	131653	119070	111585	141682	119399	144214	151351
54	133048	118924	113161	139645	120935	145300	149769
54.5	132972	120477	113596	138967	120460	147565	154192
55	134034	121081	115477	134986	121459	148931	156152
55.5	135394	121763	115906	133746	122810	150338	158025
56	136354	122169	116379	139984	125000	151813	160483
56.5	137940	123107	116931	147652	125802	153491	160489
57	138740	125263	116850	139448	127391	154397	158649
57.5	140960	124445	117775	144269	127804	154649	161578
58	140994	126013	116966	142315	129563	157242	166354
58.5	142007	127850	116503	143361	129932	158543	162642
59	144439	132934	118315	148137	131288	159699	160409
59.5	144653	131731	119282	155248	131804	159224	177663
60	145141	136612	120362	145261	133737	160754	161543
60.5	145676	134376	121458	146141	133229	161563	159322
61	145557	136691	121016	146958	135182	163927	166510
61.5	147103	135486	123042	166191	134516	165010	173115
62	149381	136621	123298	156233	135599	168955	180292
62.5	149477	135669	124449	172587	135510	166276	186531
63	151380	138158	125452	175516	135715	167183	181482
63.5	153439	139706	126700	163989	135863	168113	185705
64	153937	140431	128254	163544	134667	169329	176994
64.5	157116	143352	129621	166005	134803	169250	194930
65	158808	142322	130704	169625	131851	176176	203743
65.5	160911	152865	131733	174650	132261	173543	197587
66	162963	151215	133318	178543	130178	181039	208902
66.5	161202	145824	134173	182062	129649	178570	218049
67	161350	158275	135708	183825	130614	183232	206567
67.5	164149	152181	136626	205276	132375	178530	195999
68	165616	157922	141343	191419	139854	183531	219886
68.5	167749	147471	143643	194108	135727	181363	231097
69	170040	160789	144133	196768	140758	187654	211723
69.5	176293	160519	146131	209558	142654	192704	234774
70	176930	155400	145186	218793	140962	186521	227098
70.5	186816	156985	148067	218067	145189	184366	220483
71	178959	161039	148224	222560	154960	192365	225728
71.5	186518	158535	150775	244149	162075	197802	235486
72	192922	164757	151068	218267	150883	216130	232398
72.5	192421	181589	155880	222448	151983	197460	231813
73	193560	191947	154921	227192	154115	197309	252458
73.5	200661	179869	154519	267761	165214	195514	233276
74	210127	207626	158628	272503	170432	200942	250908
74.5	214494	217712	158475	278383	173195	190333	255910
75	215102	193674	159579	285137	171281	191330	244154
75.5	216422	202689	166829	287752	173469	205681	262628
76	219919	206668	164825	258612	177566	210092	274944
76.5	220628	213699	174164	259931	183669	197674	265418
77	222939	214739	172170	266295	185278	200441	269519
77.5	231185	247913	173267	275395	167973	227154	274254
78	240297	229863	185755	278268	174157	205154	256066
78.5	245679	231603	177701	286762	176463	222003	271206
79	252836	228559	179328	289634	180365	220965	279296
79.5	257042	273496	177291	305280	185864	232123	277023
80	267097	281939	184157	306253	210582	217918	278505
80.5	257506	270397	186640	319693	216775	213986	306649
81	254058	252860	188241	314278	198091	223958	287930
81.5	258897	257948	179162	320785	226994	253245	286076
82	260206	258209	184120	327402	206607	247053	312709
82.5	280384	286506	191181	329378	234583	239214	288735
83	267973	313939	202526	333286	213398	253365	290791
83.5	287164	302270	215404	342699	215969	257259	328511
84	278964	315847	200493	356972	251971	258880	316296
84.5	266033	280514	199557	358498	239828	273579	328715
85	266844	287028	205525	364788	209074	295611	332781
85.5	270944	298026	196673	368922	258260	304351	325648
86	276111	377055	204426	373257	226200	245640	317208
86.5	291431	319039	200027	384651	229926	253817	326794
87	291748	316589	209930	395675	233852	240219	333931
87.5	283507	303056	203423	401902	228275	245196	335359
88	278415	300187	223691	407945	230986	252834	340743
88.5	287549	326228	214776	414321	237551	283304	334378
89	305058	323116	214374	418879	243355	264582	342706
89.5	308075	328061	215172	432191	247458	296589	343609
90	282092	351466	218031	438822	250586	308400	367831
90.5	293273	371880	219369	443104	247215	293280	350119
91	285023	350507	223354	444031	256040	342848	350239
91.5	293685	345489	231977	456686	261853	339862	341565
92	305248	354053	225831	453410	259511	355701	347990
92.5	301207	369860	227816	457016	250420	316087	350779
93	315231	389520	231009	450845	263822	340659	355119
93.5	324762	392446	246187	408493	262879	338758	374762
94	335207	382525	228289	407757	260596	340043	384145
94.5	338123	375947	229138	455654	270128	335530	384768
95	353054	391525	241041	419153	283604	374142	371572
95.5	374764	379027	246260	442449	266986	360279	386272
96	356449	368878	255163	436086	288893	340977	388138
96.5	363863	370691	253430	440158	288115	365303	414575
97	362656	376263	249084	458037	296972	349767	395190
97.5	401531	404329	245472	449314	302741	370502	406742
98	382892	394132	253026	459561	319805	372803	421544
98.5	397453	450203	260475	459830	323323	402492	467141
99	403847	461653	273229	471380	321655	370980	407286
99.5	387949	492959	245936	473200	324457	381321	422341
100	406340	494964	263622	494007	337689	365378	431553
100.5	424494	447850	263870	465236	335184	401954	433591
101	419216	445821	263320	498263	343184	406013	443735
101.5	417347	464968	261612	486153	351598	384079	443516
102	410106	501835	274273	479282	355948	397497	438213
102.5	410594	508663	271090	499746	356741	431392	447976
103	450952	483346	280684	498207	386982	409033	468360
103.5	482789	487782	262887	487817	378228	404134	474484
104	453110	498857	261858	485113	391138	410645	466352
104.5	478629	505650	264028	512443	383979	403995	412695
105	460149	500766	287735	518718	406296	413896	410495
105.5	471512	528251	281555	527912	405288	405342	454088
106	474831	542224	276166	502821	423750	452858	445854
106.5	492955	514635	277883	517456	421310	449069	477533
107	485904	509378	289369	518180	429094	436734	492697
107.5	498027	481367	294767	530587	401180	388547	489312
108	501423	468207	292654	507080	419665	427263	499306
108.5	486996	440702	301618	540398	422697	452778	508917
109	540835	440982	300931	513176	416911	485478	426685
109.5	534725	482098	305457	547808	424001	437116	426106
110	543312	480469	309267	572436	413025	425082	444007
110.5	508559	465561	314447	589797	406540	432842	434316
111	533346	511876	319404	582042	448290	462400	435727
111.5	512000	532289	314768	543473	461631	467080	437750
112	522984	559307	318621	559206	428496	484237	517159
112.5	588207	542712	313973	593600	402991	457669	499610
113	544809	502539	308145	577422	428316	446460	547885
113.5	539557	526021	321394	555679	446575	493812	485742
114	536184	533972	332884	590878	438795	492122	469430
114.5	575220	568769	358192	597161	449357	515078	471281
115	553214	642075	341083	594670	448606	513879	483450
115.5	578479	684335	333478	623120	476186	529986	466912
116	604462	711069	339969	601274	471116	499790	476851
116.5	579886	696296	349141	607005	470339	493390	498675
117	582366	727980	360895	619394	472013	495575	535562
117.5	563898	728613	348532	601885	514027	546554	543585
118	564314	700838	346873	619282	498134	549472	506716
118.5	609148	702797	350396	628025	506477	545683	489113
119	564986	699088	359158	596824	479135	552842	539103
119.5	596927	625688	369216	636015	435546	509695	511769
120	694376	615128	366257	635182	414116	576757	508216
120.5	665417	588249	352280	579871	421973	520641	467256
121	592617	601706	340835	655337	469051	554060	507426
121.5	587552	594885	367830	680377	438995	537609	523026
122	610834	582160	385182	650647	446044	547932	511746
122.5	594871	634679	389741	587244	526609	592441	518601
123	700090	609896	357665	697358	539078	563795	510483
123.5	688494	631602	375287	704632	513681	547921	534938
124	629920	646738	370560	746070	509670	579231	519782
124.5	651398	625361	385711	737267	476458	554651	517885
125	636891	721926	385942	738977	475247	561994	508348
125.5	642987	722531	374091	761753	499357	604974	533066
126	607642	652021	383656	739296	461799	558865	579360
126.5	685262	660993	396630	754750	471072	534893	621209
127	686122	700475	405084	706566	479826	585824	626206
127.5	614795	781116	409064	710729	494788	641492	623830
128	624696	794326	431357	727660	489120	623468	605135
128.5	612787	859433	398600	728060	504824	613112	622495
129	627081	868237	432971	728857	505638	604814	630977
129.5	612402	955583	391583	739696	499442	650485	573773
130	656914	925236	396755	738776	506471	598825	536066
130.5	738095	1019396	436080	744630	498388	644469	509402
131	732677	1009222	444397	777601	493033	618665	526394
131.5	637744	940654	449330	760321	550079	706304	535193
132	639556	889725	432914	770355	523223	623260	529948
132.5	652575	867481	447690	770880	538261	655422	507110
133	656214	851251	465232	766250	537389	701976	535733
133.5	739601	717052	450382	775944	497410	660426	522192
134	725051	824735	436424	773587	518958	695562	554428
134.5	643359	810201	441699	779567	521459	634729	543659
135	628324	808599	440751	760050	441012	660623	582107
135.5	627033	824404	457180	760519	417952	689454	553280
136	683814	882792	468526	748907	431085	763193	540535
136.5	658666	843804	476469	749608	429465	703171	553372
137	627405	903837	494225	767994	445062	766627	588256
137.5	622106	829671	477752	750087	450573	697114	558611
138	615806	839561	460638	752007	469042	787800	539349
138.5	605356	936027	492534	763270	462248	725495	539171
139	629280	960876	470878	744659	482352	780147	563839
139.5	636728	1083875	445646	766745	506460	724905	531582
140	622308	1115324	454497	749701	465849	789239	558837
140.5	610098	1161026	465310	729693	451823	726874	554355
141	623220	1142190	471571	717425	464426	797603	558860
141.5	679664	926114	465913	586349	467916	669497	524074
142	669817	871398	430483	610397	464971	859167	490010
142.5	670914	869734	432379	600758	442457	778016	489725
143	643474	863145	441323	594136	434015	743948	493043
143.5	573468	898759	447587	630579	440332	808693	490952
144	567515	813314	431133	584639	455401	759874	489055
144.5	623859	915026	428934	589596	481660	839925	463755
145	613372	854368	458731	595651	430562	842513	490670
145.5	567396	928390	437993	608919	447285	873059	465989
146	606678	969874	439450	608658	448868	909996	470794
146.5	559153	959338	446263	604433	471019	781960	463766
147	525956	876017	468798	609440	460395	858872	484620
147.5	541163	946462	486809	584581	491618	936205	460858
148	521524	974074	437862	585496	442929	839515	464927
148.5	542828	1058190	442592	548284	490937	806532	451626
149	536218	876513	471339	552493	420290	862740	471861
149.5	524128	992300	443940	571148	448039	748768	451467
150	519206	960802	460287	611128	457196	820391	459502
150.5	508630	949913	406329	577580	428085	819876	461854
151	524858	956907	433611	589976	441678	777228	456829
151.5	520934	958194	452380	556865	437920	836953	472825
152	544335	885258	463767	569570	481810	833849	466572
152.5	499738	927093	425486	615196	440630	891838	462495
153	517645	951571	439304	589336	438928	977831	453852
153.5	501888	1037779	460604	590531	440164	868497	454901
154	501227	983039	473773	608678	439432	889401	472448
154.5	482687	1020478	451601	567592	436906	933688	469411
155	492439	1038242	475856	567169	435393	861222	474509
155.5	487873	1065925	469607	553533	465378	818482	462873
156	514883	1034883	466265	587790	438708	766573	472653
156.5	501107	1092331	500502	591899	449970	922738	469745
157	535388	1056214	482757	591321	455145	824836	453803
157.5	491740	1156485	460355	603067	457870	971935	471802
158	497440	1008938	473028	554653	444911	989460	482039
158.5	491016	1068314	494647	561677	431864	866948	471612
159	482661	1114683	508593	589299	458864	936013	463370
159.5	494754	1028872	515364	557976	449836	824643	476556
160	475158	1100245	489153	553584	435885	909197	481662
160.5	476661	1023324	488910	573539	451125	861087	459542
161	477919	1085874	504256	570623	425006	981089	467333
161.5	491148	1171376	509633	594435	447352	864160	462456
162	492874	1168155	510212	571603	474872	945403	464912
162.5	479212	1139922	529518	606956	478615	792850	457883
163	477105	1069150	537950	566200	482685	928214	451130
163.5	481979	1138180	508020	591131	485218	954278	480625
164	521982	1131605	519079	590601	439016	904326	482367
164.5	480341	1097578	546233	570662	436139	878104	463683
165	480267	1131335	542643	583314	442663	918572	455886
165.5	478224	1131637	542935	574919	489757	993518	468728
166	500207	1097006	514042	600088	504347	899692	457203
166.5	483770	1145311	532245	603421	440125	1027543	482407
167	496776	1047583	527138	595331	436727	1044603	484965
167.5	490242	1081680	547190	586690	456162	1027066	464478
168	519767	1145898	543406	611947	455383	1047458	465088
168.5	503525	1066861	515943	593155	460057	920878	452428
169	493039	1286223	532476	592996	479521	992855	453567
169.5	469723	1098371	525406	578654	473752	1000701	479161
170	489300	1082756	546726	589116	477531	1071502	466697
170.5	522290	1169700	573886	601953	482718	1050454	478928
171	498025	1112317	552995	580663	485628	1082278	480037
171.5	488430	1135158	549312	607683	441415	1058168	467984
172	490176	1107871	583813	571239	439760	1151570	477942
172.5	490128	1283816	575199	604173	427592	1168669	468883
173	482731	1288779	563652	582144	473485	1095884	475791
173.5	466734	1158143	609230	586344	433245	1153339	472916
174	488720	1244361	563822	643762	470137	1070810	467427
174.5	520495	1236305	580183	572027	431219	1038506	461288
175	478030	1187972	552622	566178	470367	978655	474828
175.5	483255	1297313	558323	566493	457892	1175422	452872
176	485286	1331534	557158	583963	443612	1046208	466410
176.5	493205	1241785	557444	583994	421972	1077910	462273
177	503365	1334528	579586	586433	429842	1190084	471888
177.5	501774	1269135	590473	569909	440298	1253270	461572
178	512856	1359330	616351	596310	419352	1309923	459426
178.5	479219	1149973	553437	560941	437720	1260245	454321
179	469633	1282515	576693	579830	440561	1292267	464446
179.5	476532	1331033	540406	608020	454188	1279315	460336
180	472085	1352241	550065	582792	504824	1105769	449861
180.5	473714	1256937	571580	580767	435938	1129520	459677
181	472863	1332620	582405	599743	437698	1265840	457879
181.5	478848	1188909	590849	588423	459451	1133451	466685
182	488222	1341764	625876	609970	483384	1292998	469783
182.5	464250	1321388	591594	566019	444083	1344539	465596
183	487937	1488897	573407	580308	473787	1272830	457038
183.5	456360	1217966	580788	555370	458316	1115579	459943
184	474701	1414078	596739	590743	459565	1234464	455688
184.5	466513	1225335	638761	581545	452906	1360967	450107
185	481063	1336029	628173	570670	488182	1340376	461739
185.5	481681	1311690	630395	580305	439075	1251882	463954
186	493437	1397989	610243	582710	430768	1388987	461837
186.5	485625	1319750	651581	579166	428547	1255788	468594
187	470693	1295295	595523	583145	473452	1239305	456500
187.5	479152	1441427	633707	566236	481329	1286176	463205
188	501014	1337108	643350	561221	452274	1397556	452223
188.5	475873	1290988	616239	558542	476657	1252733	450608
189	478619	1511383	625040	597133	453920	1227573	448674
189.5	467163	1277560	656190	569692	455367	1261776	441542
190	473233	1311499	608404	566063	452411	1202847	452513
190.5	478218	1305950	612292	594761	436331	1409872	457348
191	449723	1344286	637440	576352	446746	1135172	453132
191.5	488018	1425218	638045	578059	433393	1267111	439603
192	465820	1193620	647743	553174	427680	1122256	455167

### Sheet: Run 2
Time, h	p1	p2	p21	p37	p48	p45	monomer only
0.5	84464	85345	83739	83989	85394	84655	84053
1	85659	87713	85544	85173	86202	86367	86146
1.5	85940	87353	85363	85060	86485	86901	87516
2	86361	86488	85038	85764	85796	86758	88286
2.5	86314	85922	85330	85749	86314	87316	87091
3	86758	85786	84778	84324	86262	86597	86931
3.5	86880	85987	85123	84850	86194	86895	87332
4	86829	85710	84500	84910	85939	86919	85461
4.5	86487	85579	85250	85472	86056	86897	86066
5	86498	85572	85506	84937	85946	87008	86627
5.5	86491	85274	84672	85121	85721	86910	86263
6	86522	84568	85461	85273	85492	86268	85485
6.5	86515	85223	85402	84821	85354	86296	86324
7	86029	84576	84483	85213	85636	86519	84957
7.5	86300	84729	84958	84154	85633	86206	85583
8	85541	84349	84299	84275	85302	86217	85303
8.5	85637	84049	84460	84591	85139	86186	84298
9	85467	84959	84495	84723	85411	86264	85288
9.5	85899	84591	84771	84584	84833	85879	85184
10	85954	84679	84991	84297	84949	86262	84703
10.5	85303	84398	84438	83942	85352	86464	84684
11	85716	85241	85023	84028	84648	86230	84882
11.5	85677	84655	84070	84358	85136	86306	84934
12	85869	84775	84480	84410	85204	86341	86254
12.5	85455	84707	85186	84314	84960	86333	84949
13	85663	84630	85192	84774	85695	86312	84864
13.5	85274	85059	85097	84013	85377	86345	84172
14	85363	84771	85001	84446	84831	86487	84977
14.5	85399	84558	84675	85104	85066	86328	85270
15	85486	83973	84915	83968	85533	86261	85508
15.5	85299	84038	84564	84611	85169	86149	85426
16	85379	84433	84956	84887	85744	85926	84839
16.5	85076	84972	84662	84237	85383	86181	84586
17	84811	84551	85431	84875	84849	86119	84035
17.5	85213	84473	84825	84854	85358	85862	84006
18	85166	84691	84819	84321	85479	85716	84944
18.5	84963	84629	85278	84203	84801	85780	85279
19	84760	84814	85265	84890	85358	86010	85691
19.5	85203	84420	85261	84076	85279	85713	85554
20	85307	84280	85394	84130	85689	86407	85557
20.5	84790	84942	84474	84442	84740	85922	85015
21	85059	84809	84978	84722	85051	85641	85190
21.5	85386	84580	84777	84522	84901	85773	85591
22	84673	84416	84875	84260	84469	85539	84655
22.5	85244	84400	85146	84731	84748	85312	85238
23	84629	85094	84817	84583	84776	85956	84519
23.5	84100	85113	84914	84165	85219	85620	84440
24	85134	84546	85314	84601	84709	85544	84853
24.5	84497	84374	85049	84907	84822	86094	84953
25	84539	84266	85151	83794	84906	85828	84176
25.5	84533	84131	84734	84446	84425	85757	84317
26	85129	84579	84900	84589	84687	85379	84867
26.5	84261	84478	84348	84097	84625	85441	84868
27	84444	84323	84318	83702	84401	86293	85283
27.5	84591	84048	84474	84046	84770	85861	84997
28	84999	84645	84562	84204	84674	85356	84775
28.5	84280	84340	84285	83877	84787	85661	84720
29	84186	83774	84583	84750	84671	85839	85017
29.5	83971	84225	84305	84762	84888	85813	85257
30	83974	84498	84979	83730	84466	85214	84676
30.5	84198	84153	84842	84563	84730	85503	84473
31	84349	84337	84289	84096	84396	86216	85200
31.5	84512	83621	85121	83523	84678	86252	84235
32	84549	84388	84321	84550	84511	85564	84241
32.5	84880	84501	84771	84703	84681	85634	84438
33	84380	84017	85056	84274	85064	85980	83995
33.5	84608	83994	84220	84642	84361	85920	84036
34	83645	84329	84215	84183	84516	85868	84362
34.5	84355	83555	84268	84186	84221	85438	84735
35	84349	83962	83968	83827	84816	85686	84125
35.5	84377	84362	84137	84240	84592	85611	84187
36	84634	83812	84259	83833	84395	85821	83932
36.5	84611	83955	83998	83559	84269	85075	84474
37	83816	83737	84069	84289	84746	86072	84112
37.5	84346	84038	84064	83381	84118	85274	84226
38	84905	84052	84199	83821	84852	85752	84717
38.5	84700	84458	84132	82931	84546	85670	83780
39	84499	84026	84501	83353	84650	86337	84921
39.5	84191	84642	84098	83452	84703	86115	84707
40	84353	84323	84345	83658	84555	86138	84504
40.5	84288	84178	84179	84117	84376	86338	84560
41	84651	83857	84255	83477	84462	86268	84248
41.5	84324	83883	84498	84041	84708	86383	84311
42	84490	84670	84665	83637	84623	86881	84829
42.5	83367	84182	84044	83462	84819	86907	84648
43	84131	84185	84391	83791	84378	86701	84094
43.5	84405	83919	84525	83711	84529	86541	84635
44	84516	84360	84218	83696	84775	86623	84451
44.5	84660	84195	84289	83398	84464	86320	83905
45	84714	83691	84551	83764	84638	86410	83886
45.5	84758	84292	84293	84172	83446	86692	84155
46	84381	84178	84051	83666	84366	86679	84153
46.5	84850	84487	83934	83452	83894	86167	83830
47	84004	84422	84150	83414	83997	86793	84424
47.5	84433	84653	84058	84122	83950	86254	84428
48	84189	83855	84112	83616	84192	86204	84546
48.5	84483	84415	84183	84197	84624	86939	84254
49	84313	84292	83791	83459	84321	86560	83997
49.5	84175	83929	83650	83666	84602	85931	83991
50	84216	83898	84078	83917	84495	86214	83862
50.5	84306	84776	84071	83424	84870	86455	83786
51	84777	84577	84020	84068	84377	86225	84064
51.5	84212	84606	84443	84247	84840	86147	84369
52	84384	84440	83926	83712	84605	86338	83935
52.5	85067	85100	84119	84139	84619	86225	84653
53	84852	84579	84097	83451	84711	86245	84031
53.5	84232	84591	84117	83769	84636	86372	84166
54	84599	84458	83696	83634	84347	86396	83980
54.5	84771	84991	83698	83715	84228	86522	83571
55	84661	84908	83044	83796	84166	86153	83292
55.5	84246	84779	84278	83351	83985	87135	84178
56	84164	84456	84230	83149	84233	86331	84022
56.5	84959	84792	83940	84494	84173	86326	83720
57	84946	85528	83697	83626	84571	86585	83771
57.5	84556	84681	84368	83867	84421	86526	83953
58	84527	85478	83213	83295	84505	86713	84459
58.5	84740	85319	83897	83465	84153	87040	83914
59	84434	85247	83443	83309	84615	86883	84198
59.5	85045	85158	83817	83599	84268	86993	84202
60	84640	85150	83445	83621	84329	86508	83741
60.5	84633	85032	83222	83671	84302	86631	83877
61	84638	84971	83714	83914	84431	86426	84150
61.5	85066	85614	83484	83538	84729	86693	83558
62	84692	85337	83750	83343	84463	86578	84192
62.5	84312	85443	83487	83967	84309	86287	83945
63	84942	85793	83641	84457	84864	86921	83093
63.5	84885	85388	83908	83567	84278	86964	84057
64	84182	85498	84318	83957	84144	86280	83521
64.5	85285	85421	83619	83779	84367	86556	84164
65	84543	85522	83488	84223	84567	86661	83679
65.5	84559	86007	83297	83916	85016	86735	84013
66	84918	85217	83448	84335	83941	86584	84212
66.5	84240	84795	84027	84316	84470	86715	84166
67	84581	85297	84380	83952	84468	86934	83993
67.5	84385	85291	83082	84350	84096	86955	83918
68	84652	85129	83170	84188	84733	86626	83921
68.5	84501	84918	83834	84393	84593	86575	84235
69	84193	85405	83840	84715	84346	86575	84004
69.5	84851	85187	83482	83742	84795	86889	84482
70	84475	84998	83535	84570	84751	87789	84291
70.5	84606	85353	83710	84067	84563	86688	83299
71	84592	85305	84152	83511	84980	86865	84017
71.5	84443	85245	83821	84615	84691	87527	83361
72	84560	85179	84231	84468	84799	87504	84331
72.5	84884	84626	83294	83887	85041	86833	83836
73	84034	84734	83246	83560	85092	87264	83846
73.5	84264	84883	83580	84123	84902	86487	83532
74	84363	84924	83325	83738	85202	86725	83272
74.5	84516	84823	83457	84326	85288	86780	83896
75	84517	84131	83119	83695	84764	86680	83827
75.5	84629	84816	83248	83865	85245	87343	83230
76	84519	84751	83913	84175	85500	87025	83396
76.5	84477	84989	83979	83925	85401	86650	84205
77	84428	84570	83034	83604	84926	87055	83144
77.5	85103	83813	83483	84112	85204	87191	83216
78	84757	84752	83492	84076	84840	87719	83742
78.5	84825	84239	83330	84097	84914	86874	83351
79	84413	84582	83543	83676	84582	86944	83577
79.5	84946	84384	83322	84038	84737	86959	83423
80	84605	84723	83191	83696	84569	86073	83839
80.5	84969	84340	83160	83432	84137	87060	83467
81	85172	83957	83265	83700	84486	87292	83931
81.5	84670	84853	83269	84218	84639	86935	84336
82	84636	84893	83448	83582	83988	86775	84071
82.5	84709	84541	83319	84213	84425	87344	83459
83	84880	85435	83718	83667	84405	86675	83835
83.5	85169	84579	83239	84234	83939	87563	83595
84	85093	84794	83229	84521	84279	87290	83754
84.5	85041	85361	83502	83758	83647	86919	83970
85	84170	85241	83303	84303	84139	88020	84010
85.5	85216	85268	82745	84029	83858	87020	83778
86	84722	85710	83518	83843	84287	87150	84166
86.5	85179	84891	83414	83608	84075	86974	83695
87	84644	85493	83684	84001	83940	87387	83898
87.5	84703	85365	83415	84417	83602	87281	83716
88	84835	85560	83629	84324	83872	87712	84183
88.5	84857	85655	83221	84460	83928	87302	83850
89	85005	85915	83410	83993	83823	87446	84230
89.5	85684	86045	83195	83938	84015	87968	84006
90	85031	86579	83213	84057	83969	87589	84076
90.5	85520	86449	83009	84175	84349	87925	84529
91	85377	86539	83402	84234	84804	87675	84590
91.5	85792	87002	83869	84114	84588	87906	83161
92	85495	86169	83297	84305	85076	88380	83812
92.5	85373	87441	83599	83855	84970	87470	83644
93	85374	86944	83422	84584	84451	87678	84227
93.5	85095	86421	83691	83935	84379	87047	83517
94	86029	86578	83311	83884	84743	87714	83991
94.5	85511	86792	83848	84298	85074	87291	83435
95	85690	86615	83777	83796	85180	87914	84051
95.5	85617	86523	83816	84223	85530	87455	83676
96	85946	86504	82896	84048	85489	87924	83896
96.5	85696	86567	83673	84384	85839	87865	83687
97	85837	86364	83222	84054	85214	87763	84008
97.5	85844	86493	83423	84766	85539	87743	83878
98	86453	86509	83567	84312	85464	87021	84465
98.5	86124	86681	83448	83702	85286	87450	83516
99	86090	86742	83650	83880	85217	87559	84203
99.5	85753	86108	83799	83484	86232	87416	83630
100	85801	86678	83777	84303	85475	87140	84300
100.5	85953	85825	83362	83841	85997	87418	84188
101	86080	86636	83376	84049	85736	86952	84066
101.5	86321	86119	83675	83628	85737	87254	83725
102	86078	85709	83381	84095	86043	87256	84307
102.5	85794	85763	83232	84098	85931	87411	84207
103	86538	86303	83555	83911	85731	87202	83759
103.5	85356	85941	83377	84364	86010	87341	84097
104	86556	85521	83641	84227	85423	87499	83872
104.5	86276	85870	83726	84194	85718	87506	83945
105	87168	85835	83878	83893	85824	87132	83891
105.5	86045	85474	83411	84571	85183	87713	84587
106	86501	85296	82908	84309	85580	87692	84336
106.5	86777	85109	83403	83963	85352	87308	84383
107	86577	85303	83351	84391	85310	87420	84253
107.5	86645	84986	83428	83870	85018	87644	84327
108	86408	84889	83565	84673	85412	87617	84528
108.5	86487	85131	83908	84118	85715	87076	84446
109	86556	84698	83830	84331	85334	87642	84088
109.5	86559	84416	83723	84326	85066	87260	84576
110	86949	83906	83638	84272	85420	87689	84006
110.5	86126	84919	83841	84428	85117	87545	83712
111	86176	84549	84178	84892	85326	88295	84577
111.5	86481	84178	84296	84836	84340	87426	83839
112	87296	84795	84158	84442	84724	87981	84411
112.5	86675	84243	84101	84709	83811	87958	84128
113	86903	84781	84011	84276	84143	88052	84278
113.5	86236	83917	83802	84734	84211	88061	83736
114	86298	84150	84069	84387	83802	87415	84234
114.5	86559	84864	84159	84783	83926	88249	84491
115	87221	84805	84311	84556	83749	87939	84455
115.5	86606	84593	84447	84616	84304	88649	84302
116	86986	85217	83741	85268	83605	88397	84583
116.5	86672	84452	84029	84131	83973	88382	84036
117	86857	85066	83742	84539	84174	88572	84233
117.5	87149	85191	83850	84351	84566	88752	84037
118	87714	85747	83785	84441	85242	88593	84949
118.5	87055	85736	83559	85022	84722	88311	84235
119	87062	86272	84501	84561	84947	88335	84603
119.5	87398	85526	84412	84479	84985	88515	84041
120	87363	86154	84004	84738	85225	88928	84066
120.5	87018	85980	83831	83880	85818	89313	84657
121	86571	86607	84054	84310	85698	88706	84324
121.5	87504	87030	84138	84135	85858	89379	84771
122	87248	86889	83988	85037	86194	89847	84362
122.5	87324	87307	83918	84496	85590	88657	84384
123	88142	86936	84494	84359	85977	89272	84127
123.5	86998	87229	84505	84410	86316	89494	84641
124	87507	87159	83821	84621	86108	89720	84959
124.5	87418	87128	84440	84471	86498	89010	84394
125	87266	86867	83911	84334	86208	89407	84040
125.5	87401	87663	83814	84346	86584	89115	84567
126	87118	87425	84177	84869	86577	89354	84775
126.5	87106	87683	84209	84608	86174	89942	84633
127	87678	87841	84113	84274	86667	89650	84088
127.5	87861	87840	83742	84627	86625	89480	84183
128	87502	87771	84304	84835	86744	89668	84677
128.5	88020	87077	84337	84340	86364	89566	84440
129	88270	88039	84087	84848	86664	90099	83920
129.5	87486	88305	84264	84059	86214	90280	84071
130	88178	88368	84177	84539	86701	89527	84450
130.5	87959	88404	84369	84409	86688	90367	84423
131	88304	88345	84187	84437	86550	90198	84977
131.5	88223	88237	84749	84261	86821	90109	84820
132	87834	88525	84562	84953	86675	90178	85295
132.5	88036	89029	84608	84580	86687	90550	84711
133	88189	88628	84517	84317	86964	90532	85089
133.5	88610	88614	84581	84546	87066	90159	84652
134	88155	88964	85228	84509	87233	90396	84555
134.5	88623	89054	85238	84958	87444	90732	84805
135	87832	89272	84566	84293	87564	89975	84563
135.5	88012	89097	85287	84739	87020	90714	84784
136	88818	89371	84756	84469	87339	90487	85076
136.5	88684	89291	85167	84254	87285	90543	84690
137	88700	89026	84678	84046	87310	91097	85401
137.5	88387	88959	85689	84531	86808	90539	85282
138	88583	89272	85265	84954	86968	90961	84928
138.5	88686	89620	84588	84647	87010	91077	85173
139	88380	89801	85362	84846	86940	90523	85268
139.5	88726	90552	85415	84898	87127	90846	85222
140	89184	90601	84514	83571	86973	89277	83211
140.5	94458	92969	87267	85893	88716	91666	85072
141	92177	92566	87244	86331	88564	92472	85026
141.5	93091	92862	87516	86473	89383	92318	85412
142	93606	92881	86969	86254	89005	91343	84989
142.5	93881	92411	87319	86727	89542	91821	84888
143	93549	93203	86968	86647	88522	91746	85154
143.5	92934	92514	86062	86629	89110	91479	85263
144	93340	92738	86519	86933	89198	91275	86425
144.5	92967	92883	86168	87042	89369	92029	85424
145	92921	92719	86874	86803	89977	91390	85938
145.5	94119	92982	86883	86738	89788	92181	85967
146	93803	92518	85868	86737	89588	91462	85447
146.5	94446	93148	86558	86964	89956	91320	86158
147	93569	92706	86737	86974	89891	91721	85926
147.5	94567	93567	86367	87109	89735	92343	86145
148	95090	93398	86462	86826	89804	91602	85166
148.5	95211	93566	86971	86628	89398	92031	85202
149	94990	93983	86782	86658	89499	91585	85233
149.5	95085	93249	86795	87319	89206	91647	85334
150	94553	93762	86762	86961	89327	91651	85652
150.5	95005	93805	86638	86919	89555	91424	85310
151	94633	94315	86515	86976	89524	90826	85391
151.5	94936	94137	87272	86485	89481	91356	85599
152	93963	94347	86634	86689	89666	91082	85100
152.5	93954	94287	87166	86581	89603	91632	85399
153	94500	94310	87295	87071	89669	91032	85894
153.5	93365	93913	86458	87188	89488	91354	85076
154	93779	94975	86443	86535	89416	90803	85932
154.5	93674	94556	86889	87027	89422	91790	85378
155	92824	94739	87078	86925	88942	91007	86012
155.5	92823	94940	86752	86520	89591	91413	85943
156	92960	94638	87345	86961	89333	91287	85527
156.5	92358	94856	87350	87757	88892	91075	85447
157	92026	94398	87355	86756	89301	90930	86307
157.5	91873	95221	86701	87155	88993	91250	85744
158	91032	96154	86985	87034	88948	90902	86741
158.5	91704	95810	86721	86732	89591	90822	86063
159	91765	96200	86925	87325	88939	90678	85811
159.5	91267	96587	86432	87212	88887	91264	85694
160	91367	98160	86773	88257	88514	91067	86218
160.5	90967	98892	86813	87058	88408	91197	86051
161	91560	99379	86895	87099	88763	91079	85705
161.5	91687	99090	86982	87004	88679	91738	85654
162	91407	99942	86719	87159	88334	90756	85482
162.5	91591	101056	85904	86892	88788	91445	86637
163	92222	100834	86653	87483	88842	90946	85621
163.5	91953	102164	86378	87415	88561	91513	85975
164	92340	102631	86267	86774	87882	91932	85575
164.5	91709	102900	86997	87582	88681	91501	85533
165	92266	104032	86368	87130	88395	90763	85661
165.5	92933	104879	86474	86772	88759	91531	85984
166	92629	104475	86419	87130	88188	91329	86442
166.5	92476	106149	86932	87380	88331	91756	86731
167	93580	107319	86480	87177	88827	91848	86289
167.5	92448	108348	86528	87548	88176	91841	86217
168	92882	110115	85797	87250	88612	91640	86197
168.5	92975	111124	86251	86870	88419	91871	86532
169	92355	112939	86504	86418	88262	91538	86075
169.5	93406	113691	85908	87164	88817	92185	86618
170	92190	116285	86381	87710	89003	91682	86090
170.5	93098	116117	86355	87469	89282	92270	86398
171	93058	116799	86245	86942	88669	92230	86174
171.5	92843	118473	86244	87911	89051	92401	86255
172	93343	119491	85750	86937	89229	91634	86634
172.5	93125	120687	86534	86956	89224	92062	86456
173	92683	121637	85591	86875	88858	92363	86246
173.5	92345	123638	86611	87293	88920	92341	86162
174	92790	124835	86031	87381	88931	91777	86556
174.5	93457	127818	86278	87105	88984	93240	86607
175	92352	127641	86519	87073	89324	92665	86241
175.5	92168	129144	86941	87035	88814	92011	85933
176	93612	131088	86695	86555	89587	92447	86411
176.5	92168	132187	87039	86568	89294	93150	86169
177	92911	134352	86247	87446	88956	92458	85685
177.5	92660	136068	87931	88150	89508	92554	86596
178	92531	138708	86401	87097	90117	93105	86395
178.5	92149	140818	86995	87380	90443	92686	86520
179	92524	142160	86458	87478	90246	93638	85968
179.5	92643	143878	87243	86572	90333	92816	86760
180	92715	146960	86959	87796	90658	93169	86261
180.5	92871	148242	86945	87806	90078	92989	85893
181	93700	150580	87551	87335	90192	93460	86920
181.5	92504	154633	87319	87327	90119	93733	86879
182	92937	157536	88030	87946	90892	93542	86029
182.5	92255	160386	87067	87414	90260	93381	86719
183	92770	163615	87493	87732	90557	93877	86505
183.5	92841	168914	86623	87766	90473	93685	86794
184	92060	172280	87387	87516	91063	93475	86605
184.5	91873	175796	87328	87634	90929	93725	86353
185	92187	180902	87466	88236	90518	94085	86769
185.5	91624	184255	87991	88540	90909	93929	86271
186	92115	188503	87138	88216	90716	93588	86969
186.5	91600	193697	87181	88095	90989	93869	86462
187	92004	199921	87308	88353	91191	95160	86797
187.5	92689	200478	87445	88474	90108	94132	86159
188	93007	207226	87175	88581	91386	94494	87166
188.5	92629	212515	86935	89058	91267	93958	87021
189	93333	217714	87191	88607	90903	94442	86744
189.5	93018	223797	87159	88620	91667	94924	87115
190	93637	229654	87548	88668	91400	95242	86903
190.5	93597	234177	87704	89261	91609	95441	86401
191	93404	239880	87741	88740	91952	94821	86789
191.5	96127	247910	87723	88788	91630	95028	86291
192	95069	251310	87973	89015	92133	95075	86566
192.5	96561	258463	87808	89293	91606	96304	86428
193	96351	260900	87896	89677	92379	95550	86626
193.5	96815	266534	87886	89996	91954	96229	87174
194	97263	271924	87774	89237	92467	96116	86454
194.5	96523	277896	88273	89413	91997	96138	86820
195	96892	284615	87917	90198	92979	95983	87124
195.5	97137	291786	88304	90013	92311	96045	86911
196	96648	298947	88377	90633	92300	96143	86578
196.5	97829	306526	88324	90434	92853	96786	86348
197	97013	313019	88475	90306	92549	96836	86592
197.5	97428	320897	88608	90934	92762	96561	87370
198	98190	332671	88166	91859	92841	97390	86691
198.5	99143	338181	88802	91294	92479	97629	86947
199	98482	346694	88362	91872	92819	97935	86164
199.5	98837	356180	88496	92625	92332	97578	86465
200	98968	366415	88483	92509	92584	98064	86908
200.5	99119	374525	88264	93117	92297	98650	86711
201	100358	383823	87651	93051	93370	98836	87013
201.5	100444	398721	89193	93480	93080	98706	87014
202	100582	406654	88269	93657	93459	98942	86800
202.5	100369	423532	88506	94712	93902	99479	87203
203	100454	445413	88843	94811	93671	99525	87026
203.5	101185	472524	89025	95792	93622	99396	86680
204	100347	512226	88543	96368	93536	99748	86489
204.5	100304	554469	88721	96520	94007	100353	86993
205	102036	602690	89116	97471	94285	100172	87535
205.5	101688	646828	89407	98126	93890	100745	86987
206	103123	694376	89011	98941	94384	101219	87057
206.5	102953	733277	89400	100042	94022	101682	87379
207	102189	774053	89474	100212	94073	101411	87050
207.5	102509	833537	89466	101473	94665	102049	87568
208	102684	902730	89918	101930	94222	101810	86530
208.5	104204	970550	90003	103565	94436	102288	86792
209	102551	1048438	90512	104083	94800	102989	87245
209.5	103992	1114195	90547	105054	95194	102147	87456
210	103209	1177472	90871	106584	94323	103175	87556
210.5	105039	1236749	90727	108721	95579	103368	86888
211	104874	1298400	90923	109561	95541	103980	87503
211.5	104767	1392871	91052	110614	95498	104145	87566
212	104824	1510904	91277	111901	96412	104328	87969
212.5	105590	1601737	91461	113317	96375	104582	87354
213	107928	1690424	91375	113809	96903	104952	87336
213.5	109223	1789873	91430	116497	97083	106060	87370
214	108909	1904130	91834	117566	98096	105706	88535
214.5	110073	2007730	91941	119059	98395	107021	87504
215	111463	2057945	92347	120732	98086	107044	87717
215.5	110915	2240526	92242	124334	99199	106544	87420
216	111068	2326518	92656	125041	99830	107892	88095
216.5	110860	2486182	93410	127926	99921	108272	88442
217	112774	2570407	93488	129652	99841	108724	88521
217.5	110968	2629110	93969	133265	100386	108063	88123
218	113306	2748360	94157	136366	100968	108832	88808
218.5	111278	2785008	94512	139370	102149	108880	88367
219	110340	2928802	94685	142156	101397	108856	88523
219.5	113161	3033616	95505	145501	102009	109991	88454
220	114608	3130165	95784	149049	102189	109767	88740
220.5	115249	3331206	97183	153328	102847	111709	88562
221	114940	3512236	97396	156543	102232	112358	87919
221.5	117067	3651591	96651	160772	103465	112328	88751
222	116303	3781232	98175	166833	103230	113173	88967
222.5	116244	3961021	98242	172458	103750	113657	89454
223	117417	4395250	99436	176990	103719	114584	89350
223.5	116402	4124973	99407	183747	104045	114996	89495
224	116017	4251692	99269	190221	104381	115290	89653
224.5	116987	4366497	100171	195655	105125	116003	89689
225	116453	4495835	103266	202381	104181	118032	90337
225.5	116418	4719364	100600	208469	105392	118353	90088
226	117499	4698477	101498	213021	105858	118695	89775
226.5	115810	4646118	101773	221684	105901	119506	89471
227	115443	4796920	101904	227752	106234	119926	89334
227.5	116113	5209586	102470	238650	105980	120956	90182
228	116026	5029698	103014	248320	106897	121081	89675
228.5	116680	5499274	104380	260481	107602	122230	90662
229	116810	5155895	104023	270253	108047	123377	90269
229.5	117344	5487935	104926	282410	107836	123829	90195
230	117102	5335702	105606	300118	108774	125452	90157
230.5	117220	5794626	106338	311491	108793	127263	90784
231	118813	5647940	108970	329623	108761	128419	90775
231.5	118805	6385471	108999	347655	109888	130159	90605
232	117601	6726700	110017	369510	111061	129776	90556
232.5	119057	7375242	110324	388257	110361	132732	90290
233	116813	7470291	110708	409630	110831	133693	89528
233.5	118383	7752999	112507	441543	111464	133895	90423
234	119606	7588988	114623	461345	111950	136205	90036
234.5	120608	7923812	114558	487309	112031	137404	90224
235	120364	8024360	117235	551430	112276	137844	90925
235.5	118183	8097860	119626	581658	114488	138994	90192
236	119236	8338561	118638	620838	114100	141563	89441
236.5	120227	8983162	120523	661294	113514	143238	90677
237	120022	9310397	121313	699725	114176	145969	90180
237.5	120326	9179239	123237	721736	114395	147612	90458
238	121239	9288131	126979	767100	115811	149527	89165
238.5	121560	9853274	127372	835334	114750	153874	90337
239	120882	9897385	129397	874659	116128	155632	90344
239.5	122530	10139684	136666	915460	115670	159001	90000
240	122619	10114940	138038	1003302	117154	160588	89993
240.5	122074	9949566	137509	1037893	116258	165137	90294
241	122480	10150810	139152	1069971	117281	168118	91039
241.5	123435	10145897	142598	1211882	118631	173453	90472
242	122774	10114753	145116	1179516	118811	177402	90816
242.5	124017	10512958	148289	1300430	119536	181734	91043
243	123552	10187254	157496	1413273	120578	190212	90734
243.5	124324	10568877	157290	1520933	120976	193080	90801
244	125776	10773938	166698	1576655	120199	200919	91138
244.5	126151	10416600	165551	1572902	121011	207839	91467
245	126388	10846108	173283	1680105	122386	215635	90740
245.5	126803	10539659	178611	1763951	123891	224677	91003
246	128577	10622060	184395	1932700	123329	237192	91566
246.5	127998	10301882	186923	1906347	125257	247748	91754
247	128652	10168838	190768	2166323	125783	259836	91565
247.5	126848	10175669	205430	2313719	126192	266599	91524
248	126866	10210709	203772	2227486	126500	281785	91733
248.5	126976	10141173	212966	2309812	128536	290510	91670
249	126675	10311336	223897	2402735	128773	303168	92508
249.5	128462	10173450	225316	2430866	131065	308649	91557
250	129021	10342903	231096	2469857	130545	316514	92581
250.5	128984	10475799	249319	2583845	132995	335577	91642
251	128774	10271950	260370	2620091	134622	346418	91927
251.5	129197	10327354	271515	2590908	136338	352735	92066
252	130241	10348845	294227	2820284	137491	365737	93193
252.5	129725	10319978	314639	2735631	139195	372821	92685
253	129519	10109674	332978	2915031	142667	384668	92329
253.5	130048	10372307	370556	2969440	144403	396766	93095
254	131545	10414816	401861	2988604	147861	408976	93013
254.5	130179	10196976	420466	3070802	149853	437518	93101
255	131506	10367403	459015	3292453	153381	437373	93394
255.5	131310	10196677	479083	3359690	158619	452040	93581
256	132482	10120135	508661	3337127	160752	462397	93218
256.5	131702	9804196	540482	3462532	163301	495469	93938
257	132858	9664129	571437	3567899	168562	494048	93600
257.5	137364	9379086	588741	3472151	173424	510788	93679
258	134974	9058838	632581	3814501	178541	529852	93961
258.5	140704	9084592	672428	3929236	182153	550347	93768
259	140268	9175588	720940	4158879	187798	591592	94205
259.5	137777	9072461	794123	4414376	195375	593374	94264
260	142769	8883716	814243	4460912	197553	617836	94811
260.5	140390	8899893	906544	4550908	205083	662028	95032
261	145076	9287337	971077	4735395	212543	651325	94888
261.5	147739	9224889	1080975	4921156	214441	670809	94920
262	142950	8941421	1119568	4856965	221110	734896	94855
262.5	144395	9354434	1163195	5159097	232137	744166	95677
263	144636	9391036	1246814	5333377	242412	738660	95556
263.5	146674	10329104	1365752	5468098	247366	826149	95023
264	147156	10566149	1375975	5638787	254296	774981	95700
264.5	145662	10089726	1580272	5695524	260692	794084	95903
265	149056	10793742	1762881	5584854	270322	847934	95310
265.5	156073	10334659	1786726	5852647	281162	835261	96233
266	158580	10284461	1898466	5912396	286266	881076	95778
266.5	158285	10412633	1781102	5924236	296490	888765	96633
267	158798	10395146	2081287	6062227	309913	908983	96025
267.5	151673	10609780	2171800	6151760	314619	904663	96229
268	153926	10480603	2142087	6236847	323135	918443	96636
268.5	156522	10423625	2174903	6346504	337153	941803	96972
269	158556	10308117	2264792	6597417	357691	950667	96853
269.5	162148	10094438	2382636	6689926	360747	1007921	96689
270	160043	10018946	2491917	6514745	372329	986582	96883
270.5	163502	10156066	2564124	6588997	380992	1019132	97185
271	166418	10434940	2724302	7074785	395049	1051750	97723
271.5	167577	10232038	2714141	6858158	412735	1082054	98025
272	163748	10271802	2986005	6743989	420725	1072381	97878
272.5	159033	10642139	3104747	6947642	446697	1097499	98005
273	163397	10584475	3156052	6928856	462964	1157545	98959
273.5	162727	9752426	3281241	6913904	511310	1168041	98561
274	172061	9719752	3229308	7150941	521036	1196743	99042
274.5	171757	10374375	3463101	7251252	535625	1232388	99264
275	171716	10444590	3552339	7288324	548701	1274417	99985
275.5	173183	10202497	3652942	7287293	578290	1326079	100311
276	175310	10426938	3915499	7559600	593321	1352191	100138
276.5	171630	10458808	3939993	7271339	625975	1420262	100322
277	175802	10157318	4028186	7129038	614232	1444383	100838
277.5	176199	10493753	4121513	7103125	641672	1440787	100708
278	178196	10245313	4564295	7068523	650301	1496286	100956
278.5	183086	9918987	4474507	7017676	662048	1605075	101577
279	181632	10198764	4591745	6728950	665821	1579830	100911
279.5	179741	9947084	4492974	6699228	675994	1628989	101275
280	186660	9895507	4963157	6734477	705749	1672030	101065
280.5	192121	9625901	4876575	6733252	746370	1739457	100706
281	191293	9858770	4852562	6914137	754448	1776054	101087
281.5	192220	10007595	5137439	6801097	761915	1806832	101382
282	191697	9748526	5234925	7014186	796222	1805601	101394
282.5	193893	9968834	5379685	7208799	798004	1845225	101486
283	196329	9851907	5712159	7486791	790721	1854699	101934
283.5	196513	10313654	5615411	7570076	815884	1899497	101528
284	201122	10209992	5633210	7499762	836298	1937531	102240
284.5	199152	10078135	5628322	7545786	889555	1995823	102839
285	201090	10377396	5889420	7687234	926828	2026665	103364
285.5	199857	10165243	6160549	7444256	951467	2066881	103510
286	202900	10626463	5726807	7738667	1013898	2122300	102866
286.5	203967	10203187	6024213	7547026	1000533	2151680	103657
287	203911	10429907	5974003	7661708	1060924	2206031	104123
287.5	204639	10204450	6042435	7644190	1080669	2274599	104430
288	206025	10171387	6243735	7256828	1106665	2335475	103532
288.5	210054	10386693	6187993	7487826	1131195	2432807	104245
289	209628	10090743	6388353	7461339	1154042	2410144	104196
289.5	216904	10448438	6171984	7534885	1206122	2409478	105283
